# *gbpA* and *chiA* genes are not uniformly distributed amongst diverse *Vibrio cholerae*

**DOI:** 10.1101/2021.02.11.430729

**Authors:** Thea G. Fennell, Grace A. Blackwell, Nicholas R. Thomson, Matthew J. Dorman

## Abstract

Members of the bacterial genus *Vibrio* utilise chitin both as a metabolic substrate and a signal to activate natural competence. *Vibrio cholerae* is a bacterial enteric pathogen, sub-lineages of which can cause pandemic cholera. However, the chitin metabolic pathway in *V. cholerae* has been dissected using only a limited number of laboratory strains of this species. Here, we survey the complement of key chitin metabolism genes amongst 195 diverse *V. cholerae.* We show that the gene encoding GbpA, known to be an important colonisation and virulence factor in pandemic isolates, is not ubiquitous amongst *V. cholerae.* We also identify a putatively novel chitinase, and present experimental evidence in support of its functionality. Our data indicate that the chitin metabolic pathway within the *V. cholerae* species is more complex than previously thought, and emphasise the importance of considering genes and functions in the context of a species in its entirety, rather than simply relying on traditional reference strains.

**Impact statement:** It is thought that the ability to metabolise chitin is ubiquitous amongst *Vibrio* spp., and that this enables these species to survive in aqueous and estuarine environmental contexts. Although chitin metabolism pathways have been detailed in several members of this genus, little is known about how these processes vary within a single *Vibrio* species. Here, we present the distribution of genes encoding key chitinase and chitin-binding proteins across diverse *Vibrio cholerae*, and show that our canonical understanding of this pathway in this species is challenged when isolates from non-pandemic *V. cholerae* lineages are considered alongside those linked to pandemics. Furthermore, we show that genes previously thought to be species core genes are not in fact ubiquitous, and we identify novel components of the chitin metabolic cascade in this species, and present functional validation for these observations.

**Data summary:** The authors confirm that all supporting data, code, and protocols have been provided within the article or through supplementary data files.

1. No whole-genome sequencing data were generated in this study. Accession numbers for the publicly-available sequences used for these analyses are listed in Supplementary Table 1, Table 2, and the Methods.
2. All other data which underpin the figures in this manuscript, including pangenome data matrices, modified and unmodified sequence alignments and phylogenetic trees, original images of gels and immunoblots, raw fluorescence data, amplicon sequencing reads, and the R code used to generate Figure 7, are available in Figshare: https://dx.doi.org/10.6084/m9.figshare.13169189 (Note for peer-review: Figshare DOI is inactive but will be activated upon publication, please use temporary URL https://figshare.com/s/7795a2d80c13f694f8fa for review).
