## Supplementary Table 1 for "*gbpA* and *chiA* genes are not uniformly distributed amongst diverse *Vibrio cholerae*"

### Sheet: Sheet1
Strain_name	Internal_lane_ID	Place_of_isolation	Year_of_isolation	Accession_number	Lineage_after_Domman_et_al_2017	Publication/Source	gbpA_VC_A0811_AE003853.798	VC_1073_AE003852.1117	VC_A0700_AE003853.685	VC_0769_AE003852.814	chiA_2_VC_1952_AE003852.1986	chiA_1_VCA_0027_AE003853.28	VCA0140_AE003853.140	chiA_3_MJD382_03390
12129_1	12129_1	Australia	1985	ACFQ00000000	/	Chun et al., Proc Natl Acad Sci 2009	y	y	y	y	y	y	y	/
MP_070116	12941_1_4	Bangladesh	2013	ERR568405	/	Chowdhury et al., 2015	/	y	y	y	/	y	y	/
150136_S4	150136_S4	Sudan	1969	ERR2008310	/	Domman et al., Science 2017	y	y	y	y	y	y	y	/
150137_S6	150137_S6	Sudan	1969	ERR2008311	/	Domman et al., Science 2017	y	y	y	y	y	y	y	/
TUC_J31_W	16853_4_65	Argentina	2000	ERR1024527	/	Domman et al., Science 2017	y	y	y	y	/	y	y	y
TUC_Me3	16853_4_70	Argentina	1995	ERR1024532	/	Domman et al., Science 2017	y	y	y	y	y	y	y	/
TUC_T717	16853_4_71	Argentina	1998	ERR1024533	/	Domman et al., Science 2017	y	y	y	y	/	y	y	y
TUC_T777	16853_4_78	Argentina	1994	ERR1024540	/	Domman et al., Science 2017	y	y	y	y	y	y	y	y
TUC_T1437	16853_4_79	Argentina	1997	ERR1024541	/	Domman et al., Science 2017	y	y	y	y	/	y	y	y
TUC_T2734	16853_4_81	Argentina	2004	ERR1024543	/	Domman et al., Science 2017	y	y	y	y	/	y	y	y
TUC_NI16	16853_4_82	Nicaragua	Unknown	ERR1024544	/	Domman et al., Science 2017	y	y	y	y	/	y	y	/
2012EL_1759	2012EL_1759	Haiti	2012	PRJNA207363	/	Azarian et al., Sci Rep 2016	y	y	y	y	y	y	y	/
87211	6437_7_1	Mexico	1991	ERR044778	/	Domman et al., Science 2017	/	y	y	y	/	y	y	y
S-18	6930_1_13	Australia	2009	ERR063653	/	Islam et al., Open Biol 2013	y	y	y	y	y	y	y	/
Mex1	6930_3_15	Mexico	1991	ERR063672	/	Domman et al., Science 2017	/	y	y	y	/	y	y	y
644	7138_2_14	Mexico	2002	ERR108529	/	Domman et al., Science 2017	y	y	y	y	y	y	y	y
1835	7138_2_15	Mexico	2003	ERR108530	/	Domman et al., Science 2017	y	y	y	y	y	y	y	y
1582	7138_2_16	Mexico	2003	ERR108531	/	Domman et al., Science 2017	y	y	y	y	y	y	y	/
848	7138_2_8	Mexico	2000	ERR108523	/	Domman et al., Science 2017	y	y	y	y	/	y	y	y
KNE114	7298_5_24	Kenya	2009	ERR117494	/	Kiiru et al., 2013 PLoS ONE	y	y	y	y	y	/	y	y
KNE109A	7298_5_32	Kenya	2009	ERR117502	/	Kiiru et al., 2013 PLoS ONE	y	y	y	y	y	y	y	/
KNE109B	7298_5_35	Kenya	2009	ERR117505	/	Kiiru et al., 2013 PLoS ONE	y	y	/	y	y	y	y	/
2806	8014_8_37	Mexico	2010	ERR163269	/	Domman et al., Science 2017	y	y	y	y	y	y	y	y
930125_S5	930125_S5	Sudan	1969	ERR2008312	/	Domman et al., Science 2017	y	y	y	y	y	y	y	/
BJGO1	BJG_01	USA	2010	NZ_AFOU00000000	/	Haley et al., PLoS ONE 2014	y	y	y	y	y	y	y	/
BX330286	BX330286	Australia	1986	ACIA00000000	/	Chun et al., Proc Natl Acad Sci 2009	y	y	y	y	y	y	y	/
C 8108	CNRVC940061_ATGAGC	Trinidad	1992	ERR2008770	/	Domman et al., Science 2017	y	y	y	y	y	y	y	/
CP110	CP1110	USA	2010	NZ_AMWF00000000	/	Haley et al., PLoS ONE 2014	y	y	y	y	y	y	y	/
CT5369_93	CT5369_93	Brazil	1993	PRJNA40501	/	Los Alamos National Laboratory	y	y	y	y	y	y	y	y
EM1676A	EM1676A	Bangladesh	2011	GCA_000348345.2	/	Yahyai, Thesis 2013	y	y	y	y	y	y	y	y
HE-25	HE25	Haiti	2010	SRR210778	/	Institute for Genome Sciences	y	y	y	y	y	y	y	y
M66	M66	Indonesia	1937	CP001233/CP001234	/	Feng et al., PLoS ONE 2008	y	y	y	y	y	y	y	/
MAK757	MAK757	Celebes Islands	1937	AAUS00000000	/	Chun et al., Proc Natl Acad Sci 2009	y	y	y	y	y	y	y	/
NCTC 30 / Martin 1	NCTC_30	Alexandria, Egypt	1916	LS997867 / LS997868	/	Dorman et al. Proc Biol Sci 2019	/	y	y	y	/	y	y	y
NCTC_8457	NCTC_8457	Egypt	1930	AAWD01000000	/	Chun et al., Proc Natl Acad Sci 2009	y	y	y	y	y	y	y	/
NHCC008D	NHCC008D	Bangladesh	2010	PRJNA76249	/	Institute for Genome Sciences	y	y	y	y	y	y	y	y
RC385	RC385	USA	1998	AAKH02000000	/	Chun et al., Proc Natl Acad Sci 2009	y	y	y	y	y	y	y	/
HE_09	SRR135541	Haiti	2010	SRR135541	/	Hasan et al., Proc Natl Acad Sci 2012	/	y	y	y	/	y	y	y
HE_48	SRR135542	Haiti	2010	SRR135542	/	Hasan et al., Proc Natl Acad Sci 2012	y	y	y	y	y	y	y	y
HE_39	SRR135547	Haiti	2010	SRR135547	/	Hasan et al., Proc Natl Acad Sci 2012	y	y	y	y	y	y	y	/
HC_1A2	SRR135604	Haiti	2010	SRR135604	/	Hasan et al., Proc Natl Acad Sci 2012	y	y	y	y	/	y	y	y
HC_43B1	SRR212959	Haiti	2010	SRR212959	/	Hasan et al., Proc Natl Acad Sci 2012	y	y	y	y	/	y	y	y
HE_45	SRR221551	Haiti	2010	SRR221551	/	Hasan et al., Proc Natl Acad Sci 2012	y	y	y	y	/	y	y	y
HE-16	SRR227317	Haiti	2010	SRR227317	/	Hasan et al., Proc Natl Acad Sci 2012	/	/	y	y	/	y	y	y
HC_56A1	SRR227328	Haiti	2010	SRR227328	/	Hasan et al., Proc Natl Acad Sci 2012	y	y	y	y	/	y	y	y
HE_46	SRR346405	Haiti	2010	SRR346405	/	Hasan et al., Proc Natl Acad Sci 2012	y	y	y	y	y	y	y	/
HC_41B1	SRR350020	Haiti	2010	SRR350020	/	Hasan et al., Proc Natl Acad Sci 2012	y	y	y	y	/	y	y	y
857	SRR4039802	Bangladesh	1996	SRR4039802	/	Watve et al., Genome Announc 2016	/	y	y	y	y	y	y	y
692-79	SRR4039805	United States (LA)	1979	SRR4039805	/	Watve et al., Genome Announc 2016	/	y	y	y	y	y	y	y
MZO-2 (resequenced)	SRR4039814	Bangladesh	2001	SRR4039814	/	Watve et al., Genome Announc 2016	y	y	y	y	y	y	y	y
SIO	SRR4039816	United States (CA)	2000	SRR4039816	/	Watve et al., Genome Announc 2016	y	y	y	y	y	y	y	/
TP	SRR4039817	United States (CA)	2000	SRR4039817	/	Watve et al., Genome Announc 2016	y	y	y	y	/	y	y	/
V52	SRR4039818	Sudan	1968	SRR4039818	/	Watve et al., Genome Announc 2016	y	y	y	y	y	y	y	/
3568-07	SRR4039819	Mexico	2007	SRR4039819	/	Watve et al., Genome Announc 2016	y	y	y	y	y	y	y	y
HE46	SRR4039820	Haiti (center)	2011	SRR4039820	/	Watve et al., Genome Announc 2016	y	y	y	y	/	y	y	y
VC22	SRR4039821	United States (FL)	1981	SRR4039821	/	Watve et al., Genome Announc 2016	y	y	y	y	y	y	y	y
VC48	SRR4039822	United States (FL)	1981	SRR4039822	/	Watve et al., Genome Announc 2016	y	y	y	y	y	y	y	/
VC53	SRR4039823	United States (AL)	2009	SRR4039823	/	Watve et al., Genome Announc 2016	y	y	y	y	y	y	y	/
VC56	SRR4039824	United States (AL)	2009	SRR4039824	/	Watve et al., Genome Announc 2016	y	y	y	y	y	y	y	/
TMA_21	TMA_21	Brazil	1982	ACHY00000000	/	Chun et al., Proc Natl Acad Sci 2009	y	y	y	y	y	y	y	y
10432-62	Vibrio_cholerae_10432_62_GCF_000969265_1	Philippines	1962	GCF_000969265_1	/	Johnson et al., Genome Announc 2015	y	y	y	y	y	y	y	/
1587	Vibrio_cholerae_1587_genomic	Peru	1994	AAUR01000000	/	Chun et al., Proc Natl Acad Sci 2009	y	y	y	y	y	y	y	/
623-39	Vibrio_cholerae_623_39	Bangladesh	2002	AAWG00000000	/	Chun et al., Proc Natl Acad Sci 2009	y	y	y	y	y	y	y	/
AM_19226	Vibrio_cholerae_AM_19226	Bangladesh	2001	AATY01000000	/	Chun et al., Proc Natl Acad Sci 2009	y	y	y	y	y	y	y	y
E1320 (G320)	Vibrio_cholerae_E1320_GCF_001887415_1	China	1974	GCF_001887415_1	/	Hu et al., Proc Natl Acad Sci 2016	y	y	y	y	y	y	y	/
M2140	Vibrio_cholerae_M2140_GCF_001887635_1	Australia	1977	GCF_001887635_1	/	Hu et al., Proc Natl Acad Sci 2016	y	y	y	y	y	y	y	/
MS6	Vibrio_cholerae_MS6_GCF_000829215_1	Thailand/Myanmar border	2008	GCF_000829215_1	/	Okada et al., PLoS ONE 2014	y	y	y	y	y	y	y	/
MZO-2	Vibrio_cholerae_MZO	Bangladesh	2001	AAWF01000000	/	Chun et al., Proc Natl Acad Sci 2009	y	y	y	y	y	y	y	y
MZO-3	Vibrio_cholerae_MZO_3	Bangladesh	2001	AAUU01000000	/	Chun et al., Proc Natl Acad Sci 2009	y	y	y	y	y	y	y	y
NCTC5395	Vibrio_cholerae_NCTC5395_GCF_001887515_1	Iraq	1938	GCF_001887515_1	/	Hu et al., Proc Natl Acad Sci 2016	y	y	y	y	y	y	y	/
NCTC9420	Vibrio_cholerae_NCTC9420_GCF_001887615_1	Egypt	1954	GCF_001887615_1	/	Hu et al., Proc Natl Acad Sci 2016	y	y	y	y	y	y	y	/
V51	Vibrio_cholerae_V51	USA	1987	AAKI02000000	/	Chun et al., Proc Natl Acad Sci 2009	y	y	y	y	y	y	y	/
V52	Vibrio_cholerae_V52	Sudan	1968	AAKJ02000000	/	Chun et al., Proc Natl Acad Sci 2009	y	y	y	y	y	y	y	/
07_2435	Vibrio_metoecus_07_2435	USA	2004	PRJNA281423	/	Orata et al., Genome Biol Evol 2015	y	y	y	y	y	y	y	y
RC341	Vibrio_metoecus_RC341	USA	1998	PRJNA40499	/	Haley et al., BMC Microbiol 2010	y	y	/	y	y	y	/	y
RC586	Vibrio_sp_RC586	USA	1999	PRJNA224116	/	Haley et al., BMC Microbiol 2010	y	y	/	y	y	/	y	/
VL426	VL426	UK	Unknown	ACHV00000000	/	Chun et al., Proc Natl Acad Sci 2009	y	y	y	y	/	y	y	y
ICVB_2236_02	12941_1_6	Bangladesh	2014	ERR568407	7PET	Chowdhury et al., 2015	y	y	y	y	y	y	y	/
92/33213	CNRVC030130_AGTTCC	Mexico	1992	ERR2008364	7PET	Domman et al., Science 2017	y	y	y	y	y	y	y	/
C6706_CDC	ERR576973	Peru	1991	ERR576973	7PET	n/a	y	y	y	y	y	y	y	/
C6706 (resequenced)	SRR4039815	Peru	1991	SRR4039815	7PET	Watve et al., Genome Announc 2016	y	y	y	y	y	y	y	/
2012EL_2176	Vibrio_cholerae_2012EL_2176_GCF_000765415_1	Haiti	2012	GCF_000765415_1	7PET	Folster et al., Emerg Infect Dis 2014	y	y	y	y	y	y	y	/
A1552	Vibrio_cholerae_A1552_GCF_002892855_1	Peru	1992	GCF_002892855_1	7PET	Allué-Guardia et al., Genome Announc 2018	y	y	y	y	y	y	y	/
C5	Vibrio_cholerae_C5_GCF_001887395_1	Indonesia	1957	GCF_001887395_1	7PET	Hu et al., Proc Natl Acad Sci 2016	y	y	y	y	y	y	y	/
CRC1106	Vibrio_cholerae_CRC1106_GCF_001887455_1	India	1964	GCF_001887455_1	7PET	Hu et al., Proc Natl Acad Sci 2016	y	y	y	y	y	y	y	/
CRC711	Vibrio_cholerae_CRC711_GCF_001887435_1	India	1962	GCF_001887435_1	7PET	Hu et al., Proc Natl Acad Sci 2016	y	y	y	y	y	y	y	/
E1162 (G126)	Vibrio_cholerae_E1162_GCF_001887495_1	China	1962	GCF_001887495_1	7PET	Hu et al., Proc Natl Acad Sci 2016	y	y	y	y	y	y	y	/
E9120	Vibrio_cholerae_E9120_GCF_001887655_1	Indonesia	1961	GCF_001887655_1	7PET	Hu et al., Proc Natl Acad Sci 2016	y	y	y	y	y	y	y	/
FDAARGOS_223	Vibrio_cholerae_FDAARGOS_223_GCF_002073335_1	no data	no data	GCF_002073335_1	7PET	Institute for Genome Sciences	y	y	y	y	y	y	y	/
IEC224	Vibrio_cholerae_IEC224_GCF_000250855_1	Brazil	1994	GCF_000250855_1	7PET	de Sa Morais et al., Genome Announc 2012	y	y	y	y	y	y	y	/
MJ_1236	Vibrio_cholerae_MJ_1236_GCF_000022585_1	Bangladesh	1994	GCF_000022585_1	7PET	Grim et al., J Bacteriol, 2010	y	y	y	y	y	y	y	/
FJ147	Vibrio_cholerae_O1_biovar_El_Tor_FJ147_GCF_000963555_1	China	2005	GCF_000963555_1	7PET	Didelot et al., PLoS Genet 2015	y	y	y	y	y	y	y	/
N16961 (Genbank annotation)	Vibrio_cholerae_O1_biovar_eltor_str_N16961_v2	Bangladesh	1975	AE003852/AE003853	7PET	Heidelberg et al., Nature 2000	y	y	y	y	y	y	y	/
N16961 (Prokka annotation)	Vibrio_cholerae_O1_biovar_eltor_str_N16961_v2_prokka	Bangladesh	1975	LT907989/LT907990	7PET	Heidelberg et al., Nature 2000	y	y	y	y	y	y	y	/
2010EL_1786	Vibrio_cholerae_O1_str_2010EL_1786_GCF_000166455_1	Haiti	2010	GCF_000166455_1	7PET	Reimer et al. Emerg Infect Dis 2011	y	y	y	y	y	y	y	/
GP8	4056_2_8	India	1970	ERR018129	Classical	Mutreja et al., Nature 2011	y	y	y	y	y	y	y	/
A70	4056_5_10	Bangladesh	1969	ERR018133	Classical	Mutreja et al., Nature 2011	y	y	y	y	y	y	y	/
A389	4056_8_5	Bangladesh	1987	ERR018178	Classical	Mutreja et al., Nature 2011	y	y	y	y	y	y	/	/
GP16	4075_3_1	India	1971	ERR018184	Classical	Mutreja et al., Nature 2011	y	y	y	y	y	y	y	/
Mex15	6353_8_4	Mexico	1997	ERR042755	Classical	Domman et al., Science 2017	y	y	y	y	y	y	y	/
Mex16	6353_8_5	Mexico	1997	ERR042756	Classical	Domman et al., Science 2017	y	y	y	y	y	y	y	/
97639_1	6437_7_12	Mexico	1995	ERR044789	Classical	Domman et al., Science 2017	y	y	y	y	y	y	y	/
93154	6437_7_13	Mexico	1996	ERR044790	Classical	Domman et al., Science 2017	y	y	y	y	y	y	y	/
95409	6437_7_15	Mexico	1997	ERR044792	Classical	Domman et al., Science 2017	y	y	y	y	y	y	y	/
95412	6437_7_16	Mexico	1997	ERR044793	Classical	Domman et al., Science 2017	y	y	y	y	y	y	y	/
RC27	RC27	Indonesia	1991	PRJNA40505	Classical	Los Alamos National Laboratory	y	y	y	y	y	y	y	/
O395	Vibrio_cholerae_O395_GCF_000021625_1	India	1965	GCF_000021625_1	Classical	Feng et al., PLoS ONE 2008	y	y	y	y	y	y	y	/
CNRVC140119	16244_7_39	Brazil	1992	ERR976490	ELA-1	Domman et al., Science 2017	y	y	y	y	/	y	y	y
CNRVC140120	16244_7_40	Brazil	1991	ERR976491	ELA-1	Domman et al., Science 2017	y	y	y	y	/	y	y	y
TUC_T12550	16853_4_72	Argentina	1995	ERR1024534	ELA-1	Domman et al., Science 2017	y	y	y	y	/	y	y	y
TUC_T13074	16853_4_73	Argentina	1994	ERR1024535	ELA-1	Domman et al., Science 2017	y	y	y	y	/	y	y	y
TUC_T2220	16853_4_74	Argentina	1994	ERR1024536	ELA-1	Domman et al., Science 2017	y	y	y	y	/	y	y	y
TUC_T522	16853_4_75	Argentina	1998	ERR1024537	ELA-1	Domman et al., Science 2017	y	y	y	y	/	y	y	y
TUC_T5957	16853_4_76	Argentina	1993	ERR1024538	ELA-1	Domman et al., Science 2017	y	y	y	y	/	y	y	y
TUC_T610	16853_4_77	Argentina	1994	ERR1024539	ELA-1	Domman et al., Science 2017	y	y	y	y	/	y	y	y
TUC_VC591_14	16853_4_80	Argentina	2014	ERR1024542	ELA-1	Domman et al., Science 2017	y	y	y	y	/	y	y	y
3222	CNRVC160167_CGATGT	Brazil	1991	ERR2008754	ELA-1	Domman et al., Science 2017	y	y	y	y	/	y	y	y
1074-78	CNRVC940056_GTTTCG	Brazil	1978	ERR2008765	ELA-1	Domman et al., Science 2017	y	y	y	y	/	y	y	y
C 8481	CNRVC940062_ATTCCT	Brazil	1991	ERR2008771	ELA-1	Domman et al., Science 2017	y	y	y	y	/	y	y	y
1074-78 (resequenced)	SRR4039812	Brazil	1978	SRR4039812	ELA-1	Watve et al., Genome Announc 2016	y	y	y	y	/	y	y	y
2633-78	SRR4039813	Brazil	1978	SRR4039813	ELA-1	Watve et al., Genome Announc 2016	y	y	y	y	/	y	y	y
2631-78	SRR4039826	United States (LA)	1978	SRR4039826	ELA-1	Watve et al., Genome Announc 2016	y	y	y	y	/	y	y	y
TM11079_80	TM11079_80	Brazil	1980	ACHW00000000	ELA-1	Chun et al., Proc Natl Acad Sci 2009	y	y	y	y	/	y	y	y
116063	VC_116063	Brazil	1978	APFK01000000	ELA-1	Institute for Genome Sciences	y	y	y	y	/	y	y	y
Amazonia	VC_Amazonia	Brazil	1991	PRJNA224116	ELA-1	Thompson et al., J Bacteriol 2011	y	y	y	y	/	y	y	y
S-29	6930_1_16	Australia	2010	ERR063656	ELA-2	Islam et al., Open Biol 2013	y	y	y	y	/	y	y	y
1354	7138_2_13	Mexico	2001	ERR108528	ELA-2	Domman et al., Science 2017	y	y	y	y	/	y	y	y
909	7138_2_6	Mexico	1999	ERR108521	ELA-2	Domman et al., Science 2017	y	y	y	y	/	y	y	y
3145	8014_8_19	Mexico	2007	ERR163251	ELA-2	Domman et al., Science 2017	y	y	y	y	/	y	y	y
2908	8014_8_25	Mexico	2008	ERR163257	ELA-2	Domman et al., Science 2017	y	y	y	y	/	y	y	y
99/2114	CNRVC030123_CAGGCG	Mexico	1999	ERR2008357	ELA-2	Domman et al., Science 2017	y	y	y	y	/	y	y	y
C 7641	CNRVC940058_GAGTGG	Guatemala	1991	ERR2008767	ELA-2	Domman et al., Science 2017	y	y	y	y	/	y	y	y
C 7654	CNRVC940059_GGTAGC	USA	1991	ERR2008768	ELA-2	Domman et al., Science 2017	y	y	y	y	/	y	y	/
3272-78	SRR4039804	United States (MD)	1977	SRR4039804	ELA-2	Watve et al., Genome Announc 2016	y	y	y	y	/	y	y	y
2479-86	SRR4039806	United States (LA)	1986	SRR4039806	ELA-2	Watve et al., Genome Announc 2016	y	y	y	y	/	y	y	y
2523-87	SRR4039809	United States (LA)	1974	SRR4039809	ELA-2	Watve et al., Genome Announc 2016	y	y	y	y	/	y	y	y
3223-74	SRR4039810	Guam	1974	SRR4039810	ELA-2	Watve et al., Genome Announc 2016	y	y	y	y	/	y	y	y
3225-74	SRR4039811	Guam	1974	SRR4039811	ELA-2	Watve et al., Genome Announc 2016	y	y	y	y	/	y	y	y
2174	7138_2_10	Mexico	2001	ERR108525	ELA-3	Domman et al., Science 2017	y	y	y	y	y	y	y	y
1146	7138_2_17	Mexico	2004	ERR108532	ELA-3	Domman et al., Science 2017	y	y	y	y	y	y	y	y
2710	7138_2_9	Mexico	2001	ERR108524	ELA-3	Domman et al., Science 2017	y	y	y	y	y	y	y	y
3271	8014_8_26	Mexico	2009	ERR163258	ELA-3	Domman et al., Science 2017	y	y	y	y	y	y	y	y
00/3242	CNRVC030190_CTATAC	Mexico	2000	ERR2008416	ELA-3	Domman et al., Science 2017	y	y	y	y	y	y	y	y
97/670	CNRVC030231_TACAGC	Mexico	1997	ERR2008747	ELA-3	Domman et al., Science 2017	y	y	y	y	y	y	y	y
CP1037	CP1037	Mexico	2003	PRJNA63991	ELA-3	Choi et al., mBio 2016	y	y	y	y	y	y	y	y
2012Env_9	Vibrio_cholerae_2012Env_9_GCF_000788715_2	Haiti	2012	GCF_000788715_2	ELA-3	Azarian et al., Sci Rep 2016	y	y	y	y	y	y	y	y
Env_390	Vibrio_cholerae_Env_390_GCF_001854425_1	Haiti	2012	GCF_001854425_1	ELA-3	Azarian et al., Sci Rep 2016	y	y	y	y	y	y	y	y
2370	7138_2_11	Mexico	2001	ERR108526	ELA-4	Domman et al., Science 2017	y	y	y	y	/	y	y	/
2709	7138_2_12	Mexico	2001	ERR108527	ELA-4	Domman et al., Science 2017	y	y	y	y	/	y	y	/
CM 91-3	CNRVC940055_GTGGCC	Mexico	1983	ERR2008764	ELA-4	Domman et al., Science 2017	y	y	y	y	/	y	y	/
354	CNRVC160168_TGACCA	Bolivia	1991	ERR2008755	ELA-5	Domman et al., Science 2017	y	y	y	y	y	y	y	/
C 7965	CNRVC940060_ACTGAT	Bolivia	1991	ERR2008769	ELA-5	Domman et al., Science 2017	y	y	y	y	y	y	y	/
LMA3984_4	Vibrio_cholerae_LMA3984_4_GCF_000195065_1	Brazil	2007	GCF_000195065_1	ELA-5	Chapparro et al., J Micro Meth 2011	y	y	y	y	y	y	y	/
TUC_SF366	16853_4_68	Argentina	1999	ERR1024530	Gulf_coast	Domman et al., Science 2017	y	y	y	y	y	y	y	/
3569_08	3569_08	USA	2008	PRJNA73589	Gulf_coast	Reimer et al. Emerg Infect Dis 2011	y	y	y	y	y	y	y	/
A219 (2538-86)	4056_7_2	USA	1986	ERR018162	Gulf_coast	Mutreja et al., Nature 2011	/	y	y	y	y	/	y	/
A213 (917-84)	4056_7_5	USA	1984	ERR018165	Gulf_coast	Mutreja et al., Nature 2011	y	/	y	y	y	y	/	/
A209 (2741-80)	4056_7_6	USA	1980	ERR018166	Gulf_coast	Mutreja et al., Nature 2011	y	y	y	y	y	/	/	/
2583-87	CNRVC940054_GTGAAA	Peru	1987	ERR2008763	Gulf_coast	Domman et al., Science 2017	y	y	y	y	y	y	y	/
C 7724	CNRVC940057_CGTACG	El Salvador	1991	ERR2008766	Gulf_coast	Domman et al., Science 2017	y	y	y	y	y	y	y	/
3247_CN	ERR632095	China	1977	ERR632095	Gulf_coast	Didelot et al., PLoS Genet 2015	y	y	y	y	y	y	y	/
2740-80 (resequenced)	SRR4039803	United States (Gulf Coast)	1980	SRR4039803	Gulf_coast	Watve et al., Genome Announc 2016	y	y	y	y	y	y	y	/
1496-86	SRR4039807	United States (LA)	1986	SRR4039807	Gulf_coast	Watve et al., Genome Announc 2016	y	y	y	y	y	y	y	/
2497-86	SRR4039808	United States (LA)	1987	SRR4039808	Gulf_coast	Watve et al., Genome Announc 2016	y	y	y	y	y	y	y	/
2559-78	SRR4039825	United States (LA)	1978	SRR4039825	Gulf_coast	Watve et al., Genome Announc 2016	y	y	y	y	y	y	y	/
2512-86	SRR4039827	United States (LA)	1986	SRR4039827	Gulf_coast	Watve et al., Genome Announc 2016	y	y	y	y	y	y	y	/
2740-80	Vibrio_cholerae_2740_80_GCF_001683415_1	USA	1980	GCF_001683415_1	Gulf_coast	Dillon et al., Mol Biol Evol 2017	y	y	y	y	y	y	y	/
E506	Vibrio_cholerae_E506_GCF_001887475_1	USA	1974	GCF_001887475_1	Gulf_coast	Hu et al., Proc Natl Acad Sci 2016	y	y	y	y	y	y	y	/
1148	7138_2_18	Mexico	2004	ERR108533	MX-1	Domman et al., Science 2017	y	y	y	y	/	y	y	y
1474	7138_2_23	Mexico	2007	ERR108538	MX-1	Domman et al., Science 2017	y	y	y	y	/	y	y	y
99/19C	CNRVC030112_CCAACA	Mexico	1999	ERR2008351	MX-1	Domman et al., Science 2017	y	y	y	y	/	y	y	y
99/1468	CNRVC030119_CACCGG	Mexico	1999	ERR2008355	MX-1	Domman et al., Science 2017	y	y	y	y	/	y	y	y
98/659	CNRVC030210_GTCCGC	Mexico	1998	ERR2008427	MX-1	Domman et al., Science 2017	y	y	y	y	/	y	y	y
98/660	CNRVC030211_GTGAAA	Mexico	1998	ERR2008428	MX-1	Domman et al., Science 2017	y	y	y	y	/	y	y	y
98/1453c	CNRVC030212_GTTTCG	Mexico	1998	ERR2008429	MX-1	Domman et al., Science 2017	y	y	y	y	/	y	y	y
98/2222	CNRVC030215_TAGCTT	Mexico	1998	ERR2008432	MX-1	Domman et al., Science 2017	y	y	y	y	/	y	y	y
00/51.7	CNRVC030226_GCGCTA	Mexico	2000	ERR2008744	MX-1	Domman et al., Science 2017	y	y	y	y	/	y	y	y
CP1035	CP1035	Mexico	2004	PRJNA63989	MX-1	Choi et al., mBio 2016	y	y	y	y	/	y	y	y
VC_2283_05	10541_1_89	Argentina	2005	ERR353353	MX-2	Domman et al., Science 2017	y	y	y	y	y	y	y	/
TUC_VC849_07	16853_4_66	Argentina	2007	ERR1024528	MX-2	Domman et al., Science 2017	y	y	y	y	y	y	y	/
TUC_VC182_14	16853_4_69	Argentina	2014	ERR1024531	MX-2	Domman et al., Science 2017	y	y	y	y	y	y	y	/
1596	7138_2_19	Mexico	2004	ERR108534	MX-2	Domman et al., Science 2017	y	y	y	y	y	y	y	/
1127	7138_2_4	Mexico	1999	ERR108519	MX-2	Domman et al., Science 2017	y	y	y	y	y	y	y	/
1876	7138_2_5	Mexico	1999	ERR108520	MX-2	Domman et al., Science 2017	y	y	y	y	y	y	y	/
391	8014_8_29	Mexico	2010	ERR163261	MX-2	Domman et al., Science 2017	y	y	y	y	y	y	y	/
586	8014_8_30	Mexico	2010	ERR163262	MX-2	Domman et al., Science 2017	y	y	y	y	y	y	y	/
667	8014_8_32	Mexico	2010	ERR163264	MX-2	Domman et al., Science 2017	y	y	y	y	y	y	y	/
819	8014_8_33	Mexico	2010	ERR163265	MX-2	Domman et al., Science 2017	y	y	y	y	y	y	y	/
2283	8014_8_34	Mexico	2010	ERR163266	MX-2	Domman et al., Science 2017	y	y	y	y	y	y	y	/
2284	8014_8_35	Mexico	2010	ERR163267	MX-2	Domman et al., Science 2017	y	y	y	y	y	y	y	/
99/1127	CNRVC030118_CAGGCG	Mexico	1999	ERR2008354	MX-2	Domman et al., Science 2017	y	y	y	y	y	y	y	/
99/2110	CNRVC030121_CTATAC	Mexico	1999	ERR2008356	MX-2	Domman et al., Science 2017	y	y	y	y	y	y	y	/
00/3079	CNRVC030189_TCGAAG	Mexico	2000	ERR2008415	MX-2	Domman et al., Science 2017	y	y	y	y	y	y	y	/
99/2118	CNRVC030214_CAAAAG	Mexico	1999	ERR2008431	MX-2	Domman et al., Science 2017	y	y	y	y	y	y	y	/
00/3275	CNRVC030227_TAATCG	Mexico	2000	ERR2008745	MX-2	Domman et al., Science 2017	y	y	y	y	y	y	y	/
00/3259	CNRVC030191_CTCAGA	Mexico	2000	ERR2008417	MX-3	Domman et al., Science 2017	y	y	y	y	/	y	y	/
00/3240	CNRVC030219_CAACTA	Mexico	2000	ERR2008435	MX-3	Domman et al., Science 2017	y	y	y	y	/	y	y	/
00/3260	CNRVC030220_CACCGG	Mexico	2000	ERR2008743	MX-3	Domman et al., Science 2017	y	y	y	y	/	y	y	/
